# Reconstitution of minimal motility system based on *Spiroplasma* swimming by expressing two bacterial actins in synthetic minimal bacterium

**DOI:** 10.1101/2021.11.16.468548

**Authors:** Hana Kiyama, Shigeyuki Kakizawa, Yuya Sasajima, Yuhei O Tahara, Makoto Miyata

## Abstract

Motility is one of the most important features of life, but its evolutionary origin remains unknown. In this study, we focused on *Spiroplasma*, commensal, or parasitic bacteria. They swim by switching the helicity of a ribbon-like cytoskeleton that comprises six proteins, each of which evolved from a nucleosidase and bacterial actin called MreB. We expressed these proteins in a synthetic, non-motile minimal bacterium, JCVI-syn3.0B, whose reduced genome was computer-designed and chemically synthesized. The synthetic bacterium exhibited swimming motility with features characteristic of *Spiroplasma* swimming. Moreover, some combinations of the two proteins produced a helical cell shape and swimming, suggesting that the swimming originated from the differentiation and coupling of bacterial actins, and we also obtained a minimal system for motility of the synthetic bacterium.

**One-Sentence Summary:** The minimal system comprised two bacterial actins that provided cell helicity and swimming to the synthetic minimal bacterium.

---

Motility is observed in various phyla and is arguably one of the major determinants of survival. If we focus on the force-generating units of cell motility, all cell motilities reported to date can be classified into 18 mechanisms (*1*). Generally, the direct evolutionary ancestor of the individual mechanisms cannot be identified, probably because several of these have been in existence for a long time. However, it is possible to discuss their origin and evolution. Cell motility is considered to originate from the rather small movements of housekeeping proteins which are amplified and transmitted to the cell outside, possibly because of the accumulation of mutations. However, this process has not yet been experimentally demonstrated. Class Mollicutes are parasitic or commensal bacteria that are characterized by a small genome (*2, 3*). Interestingly, there are three unique motility mechanisms in Mollicutes (*4–6*). It is likely that when the phylum Firmicutes evolved to stop peptidoglycan synthesis, they also stopped flagellar motility, which depends on the peptidoglycan layer, and then acquired unique motility (*1, 5*). In one of the three types of motilities, when *Spiroplasma* swims, they thrust water by switching the handedness of their helicity (*4, 7–9*). These schemes are completely different from those of the spirochete, a group of bacteria with helical cells. The helical shape of *Spiroplasma* is likely determined by a ribbon-like cytoskeleton, which comprises fibril protein evolved from nucleosidases (*10–12*), and five classes of *Spiroplasma* MreBs evolved from MreB, the bacterial actin (*12–15*). Here, we refer to *Spiroplasma* MreBs as SMreBs because they are distantly related to MreBs found in walled-bacteria (*13, 16, 17*). The helicity of the ribbon is determined by the fibril protein, but the mechanism of helicity switching is unknown.

The synthetic bacterium JCVI-syn3.0 was established by J. Craig Venter Institute (JCVI) in 2016 as a combination of a cell of *Mycoplasma capricolum* and a genome designed based on *Mycoplasma mycoides*. Both *Mycoplasma* species belong to *the Spiroplasma* clade, one of four Mollicutes clades (*2*). It has a fast growth rate, which is beneficial for genome manipulation, roughly spherical morphology, and no motility (*18, 19*). JCVI-syn3.0B (syn3B) has 19 genes returned from *M. mycoides* for better growth (*18*). In this study, we reconstituted *Spiroplasma* swimming in syn3B by adding seven genes, and identified the minimal gene set for *Spiroplasma* cell helicity and swimming.
